# The earliest allopolyploidization in tracheophytes revealed by phylotranscriptomics and morphology of Selaginellaceae

**DOI:** 10.1101/2024.01.08.574748

**Authors:** Jong-Soo Kang, Ji-Gao Yu, Qiao-Ping Xiang, Xian-Chun Zhang

## Abstract

Selaginellaceae exhibit extraordinary evolutionary history in which they survived and thrived during the Permian–Triassic extinction and did not undergo polyploidization. Here, we reconstructed the phylogenetic relationships of Selaginellaceae by applying large-scale nuclear genes from RNA-seq, and found that each group showed phylogenetic incongruences among single-gene trees with different frequencies. In particular, three different phylogenetic positions of the *sanguinolenta* group were recovered by different nuclear gene sets. We evaluated the factors that might lead to the phylogenetic incongruence of the *sanguinolenta* group and concluded that hybridization between each ancestor of two superclades is the most likely cause. We presented the supporting evidence from gene flow test, species network inference, and plastome-based phylogeny. Furthermore, morphological characters and chromosomal evidence also lend support to the hybrid origin of this group. The divergence time estimations, using two gene sets respectively, indicated the splits between the *sanguinolenta* group and each related superclade happened around the same period, implying that the hybridization event probably occurred during the Early Triassic. This study reveals an ancient allopolyploidization with integrative evidence and robust analyses, which sheds new light on the recalcitrant phylogenetic problem of the *sanguinolenta* group and reports the polyploidization in the basal vascular plants, Selaginellaceae.
