## Supplemental tables 1-4 for "The earliest allopolyploidization in tracheophytes revealed by phylotranscriptomics and morphology of Selaginellaceae"

### Sheet: Table S1
Table S1. Comparison of morphological and chromosomal characters from each group within Selaginellaceae.
Clade	Subgenus/Group	Rhizophore	Vegetative leaves		Sporophylls		Megaspore surface	Microspore surface	Chromosome number (2n)
			Phyllotaxy	Mono/dimorphic	Phyllotaxy	Mono/dimorphic
Basal clade	Subg. Selaginella	None	Spiral	Mono-	Spiral	Mono-	Verrucate	Spiny	18
Superclade A	Subg. Rupestrae	Dorsal	Spiral	Mono-	Tetrastichous	Mono-	Reticulate	Rugulate and verrucate	18, 20
	Subg. Lepidophyllae	Dorsal	Decussate	Nearly mono-	Tetrastichous	Mono-	Reticulate	Unknown	Unknown
	Subg. Ericetorum	Dorsal	Decussate	Mostly mono-	Tetrastichous	Mono-	Reticulate	Rugulate or verrucate	18
	Subg. Gymnogynum	Dorsal	Decussate	Di-	Tetrastichous	Mono-	Reticulate	Spiny	20
	Subg. Exaltatae	Dorsal	Decussate	Di-	Tetrastichous	Mono-	Reticulate	Unknown	18-20
Clade B	S. sanguinolenta groupa	Dorsal	Decussate	Slightly di-	Tetrastichous	Mono-	Densely verrucate	Rugulate and verrucate	30
Superclade C	S. sinensis groupb	Ventral	Decussate	Di-	Tetrastichous	Mono-	Verrucate	Verrucate (interconnected)	18
	Stachygynandrum groupc	Ventral	Decussate	Mostly di-	Tetrastichous	Mostly mono-	Mostly reticulate	Baculate or spiny	18, 20, 60
	S. pulvinata groupd	Ventral	Decussate	Di-	Tetrastichous	Mono-	Verrucate	Rugulate	20
	S. uncinanta groupe	Ventral	Decussate	Di-	Tetrastichous	Mono- or di-	Verrucate	Spiny (blunt)	18, 20
	S. nipponica groupe	Ventral	Decussate	Di-	Tetrastichous	Mono- or di-	Verrucate	Verrucate	18
	S. heterostachys groupe	Ventral	Decussate	Di-	Tetrastichous	Di- (resupicate)	Verrucate	Verrucate or granular	16, 32

### Sheet: Table S2
Table S2. List of 46 accessions and their information used in this study.
Genus name	Subgenus name	Species name	Sources
Selaginella	Selaginella	Selaginella selaginoides	OneKP
	Rupestrae	Selaginella acanthonota	OneKP
		Selaginella echinata	This study
		Selaginella vardei_1	This study
		Selaginella vardei_2	This study
		Selaginella wallacei	OneKP
	Lepidophyllae	Selaginella lepidophylla	NCBIb
	Gymnogynum	Selaginella kraussiana	OneKP
		Selaginella remotifolia	This study
	Ericetorum	Selaginella lyallii	This study
	Stachygynandrum	Selaginella albocincta	This study
		Selaginella chuweimingii	This study
		Selaginella sinensis_1	This study
		Selaginella sinensis_2	This study
		Selaginella nummularifolia	This study
		Selaginella rossii	This study
		Selaginella sanguinolenta_1	This study
		Selaginella sanguinolenta_2	This study
		Selaginella pulvinata	This study
		Selaginella tamariscina	This study
		Selaginella apoda	OneKP
		Selaginella biformis	This study
		Selaginella doederleinii	This study
		Selaginella martensii	NCBIb
		Selaginella moellendorffii	NCBIa
		Selaginella pallescens	OneKP
		Selaginella superba	This study
		Selaginella albociliata	This study
		Selaginella bisulcata_1	This study
		Selaginella bisulcata_2	This study
		Selaginella effusa	This study
		Selaginella helvetica	This study
		Selaginella heterostachys	This study
		Selaginella kurzii	This study
		Selaginella minutifolia_XB	This study
		Selaginella minutifolia_BS	This study
		Selaginella nipponica	This study
		Selaginella ornate	This study
		Selaginella pennata	This study
		Selaginella picta	This study
		Selaginella uncinata_1	This study
		Selaginella uncinata_2	This study
		Selaginella vaginata	This study
		Selaginella willdenowii	OneKP
Isoetes		Isoetes tegetiformans	OneKP
		Isoetes drummondii.	NCBIb

### Sheet: Table S3
Table S3. Comparison of three representative infrageneric classifications in the genus Selaginella.
Jermy	Zhou and Zhang	Weststrand and Korall
(1986)a	(2015a)b	(2016a)c
Selaginella	Selaginella	Selaginella
Subg. Selaginella	Subg. Selaginella	Subg. Selaginella
Subg. Tetragonostachys	Subg. Ericetorum	Subg. Rupestrae
	sect. Homoeophyllae
Subg. Stachygynandrumd	Subg. Ericetorum	Subg. Lepidophyllae
	sect. Lepidophyllae
Subg. Ericetorum and Subg. Stachygynandrumd	Subg. Ericetorum	Subg. Ericetorum
	sect. Lyallia
Subg. Stachygynandrumd	Subg. Ericetorum	Subg. Gymnogynum
	sect. Articulatae
Subg. Stachygynandrumd	Subg. Ericetorum	Subg. Exaltatae
	sect. Megalosporarum and sect. Myosurus
Subg. Stachygynandrumd and Subg. Heterostachys	Subg. Boreoselaginella,	Subg. Stachygynandrum
	Subg. Pulviniella,
	Subg. Heterostachys, and
	Subg. Stachygynandrum
aClassification based on morphology. bClassification based on morphology and molecular phylogenies (plastid rbcL and nrITS). cClassification based on morphology and molecular phylogenies (plastid rbcL, pgiC and SQD1). dThe subgenus is not monophyletic.

### Sheet: Table S4
Table S4. Functional information of the nuclear genes used for reconstructing phylogenies in this study.
Topology	Ortholog number	Protein information
A	OG0002941	60S ribosomal export protein NMD3
A	OG0003004	putative pentatricopeptide repeat-containing protein At1g12700, mitochondrial
A	OG0003061	PAP-specific phosphatase HAL2-like
A	OG0003079	histone-lysine N-methyltransferase 2C
A	OG0003118	hypothetical protein
A	OG0003120	ribonuclease II, chloroplastic/mitochondrial
A	OG0003193	L-aspartate oxidase, chloroplastic
A	OG0003195	sodium-dependent phosphate transporter 1
A	OG0003201	protein WVD2-like 4
A	OG0003203	extra-large guanine nucleotide-binding protein 3
A	OG0003235	DNA replication licensing factor MCM6
A	OG0003342	actin-related protein 4
A	OG0003366	ubiquitin-activating enzyme E1 2
A	OG0003371	surfeit locus protein 6 homolog
A	OG0003388	RINT1-like protein MAG2
A	OG0003418	pre-rRNA-processing protein TSR1 homolog
A	OG0003496	vacuolar protein sorting-associated protein 35B
A	OG0003598	metal transporter Nramp4
A	OG0003634	plastidal glycolate/glycerate translocator 1, chloroplastic
A	OG0003648	probable Xaa-Pro aminopeptidase P homolog
A	OG0003694	autophagy-related protein 2
A	OG0003696	transcription factor LHW
A	OG0003702	receptor-like cytosolic serine/threonine-protein kinase RBK2
A	OG0003810	rhomboid-like protein 15
A	OG0003972	protein NRDE2 homolog
A	OG0003984	probable LRR receptor-like serine/threonine-protein kinase
A	OG0004159	bifunctional nuclease 1
A	OG0004162	hypothetical protein
A	OG0004168	hypothetical protein
A	OG0004200	WD repeat-containing protein 3
A	OG0004220	sn1-specific diacylglycerol lipase beta
A	OG0004236	mitogen-activated protein kinase kinase kinase 3
A	OG0004248	protein HLB1
A	OG0004249	la-related protein 6C
A	OG0004301	dnaJ protein P58IPK homolog B
A	OG0004356	zinc finger CCCH domain-containing protein 19
A	OG0004418	cleavage and polyadenylation specificity factor subunit 3-I
A	OG0004446	KH domain-containing protein HEN4
A	OG0004447	vacuolar protein-sorting-associated protein 11 homolog
A	OG0004475	periodic tryptophan protein 2
A	OG0004498	protein CHROMATIN REMODELING 20
A	OG0004519	AP3-complex subunit beta-A
A	OG0004546	protein hairless
A	OG0004597	translation factor GUF1 homolog, mitochondrial
A	OG0004648	cleavage stimulating factor 64
A	OG0004803	protein disulfide isomerase-like 1-5
A	OG0004843	phytochrome
A	OG0004851	AP-5 complex subunit beta-1
A	OG0004937	DNA-directed RNA polymerase 1B, mitochondrial
A	OG0005067	conserved oligomeric Golgi complex subunit 5
A	OG0005081	UTP:RNA uridylyltransferase 1
A	OG0005085	probable splicing factor 3A subunit 1
A	OG0005090	inositol phosphorylceramide glucuronosyltransferase 1
A	OG0005151	protein transport protein SEC23 homolog
A	OG0005168	coiled-coil domain-containing protein 97
A	OG0005297	ABC transporter C family member 2
A	OG0005369	protein RETICULATA-RELATED 5, chloroplastic
A	OG0005377	WEB family protein At5g55860
A	OG0005382	protein KINESIN LIGHT CHAIN-RELATED 1
A	OG0005401	hypothetical protein
A	OG0005412	DNA replication licensing factor MCM7
A	OG0005456	hypothetical protein
A	OG0005508	WD repeat-containing protein PCN
A	OG0005623	hypothetical protein
A	OG0005728	probable Xaa-Pro aminopeptidase P isoform
A	OG0005742	succinate--CoA ligase [ADP-forming] subunit beta, mitochondrial
A	OG0005784	dnaJ protein ERDJ2A
A	OG0005793	tricalbin-3
A	OG0005893	protein CROWDED NUCLEI 4
A	OG0005919	ribosome biogenesis protein BOP1 homolog
A	OG0005936	filament-like plant protein 4
A	OG0006054	RNA polymerase I-specific transcription initiation factor RRN3
A	OG0006063	sucrose nonfermenting 4-like protein
A	OG0006198	beta-adaptin-like protein B
A	OG0006230	peptidyl serine alpha-galactosyltransferase
A	OG0006257	no exine fromation 1 like
A	OG0006317	stromal processing peptidase, chloroplastic
A	OG0006342	glutamyl-tRNA reductase 2
A	OG0006390	hypothetical protein
A	OG0006420	26S proteasome non-ATPase regulatory subunit 2 homolog A
A	OG0006423	hypothetical protein
A	OG0006442	enoyl-[acyl-carrier-protein] reductase [NADH] 1, chloroplastic
A	OG0006443	DNA-directed RNA polymerases I and III subunit RPAC1
A	OG0006536	pyrophosphate--fructose 6-phosphate 1-phosphotransferase subunit alpha
A	OG0006557	ferric reduction oxidase 6
A	OG0006703	V-type proton ATPase subunit a3
A	OG0006721	cyclase-associated protein 1
A	OG0006762	probable methyltransferase PMT13
A	OG0006806	26S proteasome non-ATPase regulatory subunit 1 homolog B
A	OG0006823	sodium/hydrogen exchanger 1
A	OG0006838	hypothetical protein
A	OG0006886	xylose isomerase
A	OG0006917	protein TOC75, chloroplastic
A	OG0006924	clathrin light chain 2
A	OG0006933	serine/threonine-protein kinase STY13
A	OG0007066	elongation factor Tu, chloroplastic
A	OG0007136	hypothetical protein
A	OG0007190	hypothetical protein
A	OG0007194	pentatricopeptide repeat-containing protein At3g18110, chloroplastic
A	OG0007265	probable protein phosphatase 2C 55
A	OG0007303	protein NUCLEAR FUSION DEFECTIVE 4 homolog
A	OG0007328	protein FLOWERING LOCUS D
A	OG0007397	zinc finger CCCH domain-containing protein 30
A	OG0007522	LRR receptor-like serine/threonine-protein kinase RPK2
A	OG0007640	proton pump-interactor 1
A	OG0007674	kinesin-like protein KIN-14I
A	OG0007686	hypothetical protein
A	OG0007774	cationic amino acid transporter 9, chloroplastic
A	OG0007824	chaperone protein dnaJ 13
A	OG0007836	zinc finger CCCH domain-containing protein 1
A	OG0007900	probable N-acetyltransferase HLS1
A	OG0008057	probable inactive leucine-rich repeat receptor-like protein kinase At3g03770 homolog
A	OG0008080	endoplasmin homolog
A	OG0008153	dynein assembly factor with WDR repeat domains 1
A	OG0008172	zeta-carotene desaturase, chloroplastic/chromoplastic
A	OG0008175	DEAD-box ATP-dependent RNA helicase 39
A	OG0008187	eukaryotic translation initiation factor 3 subunit A
A	OG0008206	protein disulfide isomerase-like 1-4
A	OG0008331	hypothetical protein
A	OG0008485	pyrophosphate-energized vacuolar membrane proton pump 1
A	OG0008664	conserved oligomeric Golgi complex subunit 4
A	OG0008672	hypothetical protein
A	OG0009038	SNW/SKI-interacting protein A
A	OG0009041	glycerol kinase
A	OG0009357	septin and tuftelin-interacting protein 1 homolog 1
A	OG0009579	nucleolar GTP-binding protein 1
A	OG0009635	exocyst complex component EXO70A1
A	OG0009868	protein RTF2 homolog
A	OG0010896	FACT complex subunit SPT16
A	OG0011926	transmembrane 9 superfamily member 11
B	OG0002771	WW domain-binding protein 11
B	OG0002778	probable protein phosphatase 2C 8
B	OG0002957	centromere/kinetochore protein zw10 homolog
B	OG0002983	mitotic spindle checkpoint protein MAD1
B	OG0002990	serine/threonine-protein phosphatase 5
B	OG0003009	ethylene-insensitive protein 2
B	OG0003020	probable inactive leucine-rich repeat receptor-like protein kinase At3g03770 homolog
B	OG0003033	pentatricopeptide repeat-containing protein At3g06920
B	OG0003062	pre-mRNA-splicing factor CWC25 homolog
B	OG0003080	protein CHROMATIN REMODELING 4
B	OG0003247	piezo-type mechanosensitive ion channel homolog
B	OG0003263	basic leucine zipper and W2 domain-containing protein 2
B	OG0003276	uncharacterized RING finger protein P8B7.23
B	OG0003297	NPL4-like protein 1
B	OG0003303	activating signal cointegrator 1 complex subunit 2
B	OG0003362	protein IWS1 homolog 1
B	OG0003374	hypothetical protein
B	OG0003517	protein RCC2
B	OG0003538	calmodulin-binding transcription activator 3
B	OG0003548	cleavage and polyadenylation specificity factor subunit 2
B	OG0003583	hypothetical protein
B	OG0003625	UDP-sugar pyrophosphorylase 1
B	OG0003632	tRNA (guanine(10)-N2)-methyltransferase homolog
B	OG0003657	SEC1 family transport protein SLY1
B	OG0003692	nicalin
B	OG0003774	U4/U6.U5 tri-snRNP-associated protein 2
B	OG0003789	hypothetical protein
B	OG0003885	cation/calcium exchanger 4
B	OG0004039	WD repeat-containing protein 36
B	OG0004070	zinc finger protein BRUTUS
B	OG0004239	uncharacterized WD repeat-containing protein C2A9.03
B	OG0004246	pyrophosphate--fructose 6-phosphate 1-phosphotransferase subunit beta
B	OG0004261	DNA mismatch repair protein MSH2
B	OG0004364	plant intracellular Ras-group-related LRR protein 4
B	OG0004421	WD repeat-containing protein 75
B	OG0004548	pentatricopeptide repeat-containing protein At1g80270, mitochondrial
B	OG0004686	hypothetical protein
B	OG0004716	hypothetical protein
B	OG0004844	D-3-phosphoglycerate dehydrogenase 1, chloroplastic
B	OG0004890	hypothetical protein
B	OG0004949	probable pre-mRNA-splicing factor ATP-dependent RNA helicase DEAH4
B	OG0005023	spliceosome-associated protein 130 A
B	OG0005110	ER membrane protein complex subunit 1
B	OG0005152	hypothetical protein
B	OG0005162	cytochrome b561, DM13 and DOMON domain-containing protein At5g54830
B	OG0005426	hypothetical protein
B	OG0005461	F-box protein At5g51370
B	OG0005606	CBS domain-containing protein CBSCBSPB3
B	OG0005739	hypothetical protein
B	OG0005813	ATP-dependent Clp protease proteolytic subunit-related protein 1, chloroplastic
B	OG0005819	SCY1-like protein 2
B	OG0005963	hypothetical protein
B	OG0006031	GABA transporter 1
B	OG0006097	citrate synthase 4, mitochondrial
B	OG0006143	myosin-10
B	OG0006396	mediator of RNA polymerase II transcription subunit 14
B	OG0006575	glycerophosphodiester phosphodiesterase GDPDL4
B	OG0006833	hypothetical protein
B	OG0006900	transcription factor SPEECHLESS
B	OG0007079	DNA replication licensing factor MCM3 homolog 2
B	OG0007085	myosin-1
B	OG0007179	hypothetical protein
B	OG0007181	amino-acid permease BAT1 homolog
B	OG0007205	hypothetical protein
B	OG0007278	protein NPG1
B	OG0007290	5-methyltetrahydropteroyltriglutamate--homocysteine methyltransferase 2
B	OG0007385	protein IQ-DOMAIN 1
B	OG0007402	senescence/dehydration-associated protein At4g35985, chloroplastic
B	OG0007499	SWI/SNF complex subunit SWI3C
B	OG0007564	eukaryotic translation initiation factor 3 subunit C
B	OG0007677	ubiquinone biosynthesis monooxygenase COQ6, mitochondrial
B	OG0007942	coatomer subunit gamma-2
B	OG0008174	SNF1-related protein kinase regulatory subunit gamma-1-like
B	OG0008316	hypothetical protein
B	OG0008655	calcium-binding mitochondrial carrier protein SCaMC-1
B	OG0009017	hypothetical protein
B	OG0009581	serine/threonine-protein kinase-like protein At3g51990
B	OG0009929	EIN3-binding F-box protein 1
B	OG0010068	DEAD-box ATP-dependent RNA helicase 26
B	OG0010079	cell division cycle 5-like protein
B	OG0010559	pre-mRNA-splicing factor SYF1
C	OG0002756	BEACH domain-containing protein C2
C	OG0002757	villin-3
C	OG0002770	nuclear-interacting partner of ALK
C	OG0002802	mediator of RNA polymerase II transcription subunit 33A
C	OG0002839	hypothetical protein
C	OG0002860	probable Ufm1-specific protease
C	OG0002917	hypothetical protein
C	OG0002956	endoplasmic reticulum-Golgi intermediate compartment protein 3
C	OG0003014	armadillo repeat-containing protein 6
C	OG0003068	protoporphyrinogen oxidase, chloroplastic
C	OG0003126	transcription factor MYB3R-5
C	OG0003150	transmembrane protein 209
C	OG0003209	hypothetical protein
C	OG0003227	protein EXECUTER 2, chloroplastic
C	OG0003295	UTP--glucose-1-phosphate uridylyltransferase 3, chloroplastic
C	OG0003313	26S proteasome non-ATPase regulatory subunit 12 homolog A
C	OG0003372	hypothetical protein
C	OG0003425	acyl-coenzyme A oxidase 2, peroxisomal
C	OG0003526	transcription factor bHLH25
C	OG0003568	E3 ubiquitin-protein ligase PRT6
C	OG0003573	nuclear pore complex protein NUP96
C	OG0003630	hypothetical protein
C	OG0003650	RNA polymerase II C-terminal domain phosphatase-like 1
C	OG0003732	SAC3 family protein C
C	OG0003768	E3 ubiquitin-protein ligase RKP
C	OG0003801	leucine-rich repeat protein SHOC-2
C	OG0003892	preprotein translocase subunit SCY2, chloroplastic
C	OG0003916	serine/threonine-protein kinase PRP4 homolog like
C	OG0003947	exportin-T
C	OG0003967	uncharacterized protein At3g06530
C	OG0003976	ubiquitin carboxyl-terminal hydrolase 6
C	OG0004030	zinc finger CCCH domain-containing protein 27
C	OG0004077	probable 26S proteasome non-ATPase regulatory subunit 3
C	OG0004097	hypothetical protein
C	OG0004136	probable methyltransferase PMT21
C	OG0004160	eukaryotic translation initiation factor 4G
C	OG0004245	hypothetical protein
C	OG0004267	DNA gyrase subunit B, chloroplastic/mitochondrial
C	OG0004359	hypothetical protein
C	OG0004430	BTB/POZ domain and ankyrin repeat-containing protein NPR1
C	OG0004444	coronatine-insensitive protein 1
C	OG0004451	wings apart-like protein homolog
C	OG0004485	vacuolar protein sorting-associated protein 54, chloroplastic
C	OG0004509	BTB/POZ domain-containing protein POB1
C	OG0004523	uncharacterized PKHD-type hydroxylase At1g22950
C	OG0004536	hypothetical protein
C	OG0004604	proline dehydrogenase 2, mitochondrial
C	OG0004628	T-complex protein 1 subunit eta
C	OG0004655	ATP-dependent DNA helicase 2 subunit KU80
C	OG0004688	acyl-coenzyme A oxidase 4, peroxisomal
C	OG0004693	pentatricopeptide repeat-containing protein At5g27270
C	OG0004700	protein HGV2
C	OG0004709	hypothetical protein
C	OG0004719	probable ubiquitin-conjugating enzyme E2 23
C	OG0004731	plant intracellular Ras-group-related LRR protein 1
C	OG0004753	armadillo repeat-containing protein LFR
C	OG0004842	copper-transporting ATPase RAN1
C	OG0004879	histone-lysine N-methyltransferase SUVR5
C	OG0004905	hypothetical protein
C	OG0004918	E3 ubiquitin-protein ligase KEG
C	OG0004950	hypothetical protein
C	OG0005006	coatomer subunit beta-1
C	OG0005015	heat shock protein 90-5, chloroplastic
C	OG0005058	elongator complex protein 2
C	OG0005078	WD repeat-containing protein GTS1
C	OG0005138	hypothetical protein
C	OG0005154	WD repeat-containing protein YMR102C
C	OG0005155	autophagy-related protein 16
C	OG0005207	UV-B-induced protein At3g17800, chloroplastic
C	OG0005253	probable protein S-acyltransferase 22
C	OG0005279	exocyst complex component EXO84B
C	OG0005358	FACT complex subunit SSRP1
C	OG0005373	hypothetical protein
C	OG0005383	squamosa promoter-binding-like protein 1
C	OG0005477	methylthioribose kinase
C	OG0005496	hypothetical protein
C	OG0005530	probable U3 small nucleolar RNA-associated protein 7
C	OG0005631	WD repeat-containing protein WDS homolog
C	OG0005633	187-kDa microtubule-associated protein AIR9
C	OG0005676	S-adenosyl-L-methionine-dependent tRNA 4-demethylwyosine synthase
C	OG0005782	DExH-box ATP-dependent RNA helicase DExH1
C	OG0005798	testis-expressed protein 2
C	OG0005880	hypothetical protein
C	OG0005932	early endosome antigen 1
C	OG0005935	diacylglycerol kinase 1
C	OG0005943	AT-rich interactive domain-containing protein 4
C	OG0005958	aspartic proteinase-like protein 2
C	OG0005964	hypothetical protein
C	OG0005966	protein arginine N-methyltransferase 5
C	OG0006016	bZIP transcription factor 60-like
C	OG0006041	phospholipid:diacylglycerol acyltransferase 1
C	OG0006045	protein ARABIDILLO 1
C	OG0006067	hypothetical protein
C	OG0006071	protein transport protein SEC23 homolog
C	OG0006074	galactokinase
C	OG0006226	probable inactive ATP-dependent zinc metalloprotease FTSHI 3, chloroplastic
C	OG0006294	importin-5
C	OG0006300	crooked neck-like protein 1
C	OG0006327	pentatricopeptide repeat-containing protein At3g15590, mitochondrial
C	OG0006458	UV-stimulated scaffold protein A homolog
C	OG0006520	ABC transporter D family member 2
C	OG0006576	putative transcription elongation factor SPT5 homolog 1
C	OG0006790	ubiquitin carboxyl-terminal hydrolase MINDY-3
C	OG0006828	probable inactive receptor kinase At1g27190
C	OG0006944	transcriptional activator FHA1
C	OG0007171	E3 ubiquitin-protein ligase UPL1
C	OG0007329	guanine nucleotide-binding protein-like NSN1
C	OG0007380	protein PAT1 homolog
C	OG0007418	probable eukaryotic translation initiation factor 5-1
C	OG0007460	hypothetical protein
C	OG0007471	CDK5RAP3-like protein
C	OG0007562	glyoxysomal fatty acid beta-oxidation multifunctional protein MFP-a
C	OG0007639	transformation/transcription domain-associated protein
C	OG0007644	DNA polymerase V
C	OG0007823	uncharacterized GPI-anchored protein At1g61900
C	OG0007839	oxysterol-binding protein-related protein 3B
C	OG0007929	oxalate--CoA ligase
C	OG0008065	E3 ubiquitin-protein ligase KEG
C	OG0008070	coatomer subunit alpha-1
C	OG0008090	DELLA protein RGL3
C	OG0008180	hypothetical protein
C	OG0008605	DExH-box ATP-dependent RNA helicase DExH12
C	OG0008684	hypothetical protein
C	OG0008770	probable glucan endo-1,3-beta-glucosidase A6
C	OG0008891	transcriptional regulator ATRX homolog
C	OG0009037	protein PIN-LIKES 2
C	OG0009163	patellin-6
C	OG0009181	ribosome biogenesis protein BRX1 homolog 1
C	OG0009361	cytoplasmic 60S subunit biogenesis factor REI1 homolog 1
C	OG0009519	receptor-like protein 4
C	OG0010237	UPF0160 protein
C	OG0010242	hypothetical protein
C	OG0010423	F-box/kelch-repeat protein OR23
C	OG0010707	U-box domain-containing protein 43
C	OG0011022	heat shock 70 kDa protein 17
C	OG0011745	hypothetical protein
